# Mining bacterial NGS data vastly expands the complete genomes of temperate phages

**DOI:** 10.1101/2021.07.15.452192

**Authors:** Xianglilan Zhang, Ruohan Wang, Xiangcheng Xie, Yunjia Hu, Jianping Wang, Qiang Sun, Xikang Feng, Shanwei Tong, Yujun Cui, Mengyao Wang, Shixiang Zhai, Qi Niu, Fangyi Wang, Andrew M. Kropinski, Xiaofang Jiang, Shaoliang Peng, Shuaicheng Li, Yigang Tong

## Abstract

Temperate phages (active prophages induced from bacteria) help control pathogenicity, modulate community structure, and maintain gut homeostasis^1^. Complete phage genome sequences are indispensable for understanding phage biology. Traditional plaque techniques are inapplicable to temperate phages due to the lysogenicity of these phages, which curb the identification and characterization of temperate phages. Existing in silico tools for prophage prediction usually fail to detect accurate and complete temperate phage genomes^2–5^. In this study, by a novel computational method mining both the integrated active prophages and their spontaneously induced forms (temperate phages), we obtained 192,326 complete temperate phage genomes from bacterial next-generation sequencing (NGS) data, hence expanded the existing number of complete temperate phage genomes by more than 100-fold. The reliability of our method was validated by wet-lab experiments. The experiments demonstrated that our method can accurately determine the complete genome sequences of the temperate phages, with exact flanking sites (*attP* and *attB* sites), outperforming other state-of-the-art prophage prediction methods. Our analysis indicates that temperate phages are likely to function in the evolution of microbes by 1) cross-infecting different bacterial host species; 2) transferring antibiotic resistance and virulence genes; and 3) interacting with hosts through restriction-modification and CRISPR/anti-CRISPR systems. This work provides a comprehensive complete temperate phage genome database and relevant information, which can serve as a valuable resource for phage research.
