## Supplemental Table 1 for "Mining bacterial NGS data vastly expands the complete genomes of temperate phages"

lab-preserved bacterium No.	species	the number of temperate phages detected by our method
1320	Staphylococcus aureus	1
1336	Staphylococcus lugdunensis	0
1339	Staphylococcus squirrel	0
1340	Staphylococcus aureus	0
1341	Staphylococcus hemolyticus	0
1342	Staphylococcus aureus	0
1343	Staphylococcus aureus	0
1344	Staphylococcus cohnii	0
1345	Enterococcus faecalis	0
1349	Staphylococcus hemolyticus	0
1352	Staphylococcus wokerii	1
1359	Staphylococcus epidermidis	0
1360	Staphylococcus hominis	0
1363	Geminicoccus measles	0
1365	Staphylococcus hemolyticus	1
1367	Staphylococcus wokerii	2
1368	Staphylococcus aureus	0
1369	Staphylococcus aureus	2
1370	Staphylococcus aureus	0
1371	Staphylococcus aureus	0
1372	Staphylococcus aureus	0
1374	Staphylococcus xylosus	0
1377	Staphylococcus intermedius	0
1378	Staphylococcus simulans	0
1379	Alloiococcus otitis	0
1380	Staphylococcus aureus	0
1381	Staphylococcus aureus	0
1382	Staphylococcus simulans	0
1383	Pantoea	0
1384	Staphylococcus aureus	0
1385	Staphylococcus hemolyticus	0
1386	Staphylococcus epidermidis	0
1387	Staphylococcus aureus	0
1388	Staphylococcus aureus	0
1389	Staphylococcus aureus	0
1391	Staphylococcus aureus	0
1392	Staphylococcus aureus	0
1393	Staphylococcus aureus	0
1394	Staphylococcus aureus	0
1417	Staphylococcus aureus	0
2487	Escherichia coli	1
2548	Klebsiella pneumoniae	0
2549	Klebsiella pneumoniae	0
2550	Klebsiella pneumoniae	0
2551	Klebsiella pneumoniae	0
2552	Klebsiella pneumoniae	0
2553	Klebsiella pneumoniae	0
2554	Klebsiella pneumoniae	0
2555	Klebsiella pneumoniae	0
2556	Klebsiella pneumoniae	0
2557	Klebsiella pneumoniae	0
2558	Klebsiella pneumoniae	0
2559	Klebsiella pneumoniae	0
2560	Klebsiella pneumoniae	0
2561	Klebsiella pneumoniae	0
2562	Klebsiella pneumoniae	0
2563	Klebsiella pneumoniae	0
2564	Klebsiella pneumoniae	0
2565	Klebsiella pneumoniae	0
2566	Klebsiella pneumoniae	0
2567	Klebsiella pneumoniae	0
2568	Klebsiella pneumoniae	0
2569	Klebsiella pneumoniae	0
2570	Klebsiella pneumoniae	0
2571	Klebsiella pneumoniae	0
2572	Klebsiella pneumoniae	0
2573	Klebsiella pneumoniae	0
2747	Klebsiella pneumoniae	1
2752	Klebsiella pneumoniae	1
2756	Klebsiella pneumoniae	1
2769	Klebsiella pneumoniae	1
2810	Citrobacter	0
2811	Citrobacter	0
2812	Citrobacter	0
2813	Citrobacter	1
2813	Citrobacter	0
2815	Citrobacter	0
2820	Citrobacter	0
2821	Citrobacter	0
2823	Providencia	0
2824	Providencia	0
2825	Providencia	0
2826	Providencia	0
2827	Providencia	0
2828	Providencia	0
2829	Providencia	0
2830	Providencia	0
2831	Providencia	0
2832	Providencia	0
2833	Providencia	0
2834	Providencia	0
2835	Providencia	0
2836	Providencia	0
2837	Providencia	0
2838	Providencia	0
2839	Citrobacter	0
2839	Citrobacter	0
2840	Citrobacter	0
2840	Citrobacter	0
2841	Citrobacter	0
2841	Citrobacter	0
2842	Citrobacter	0
2848	Citrobacter	0
2848	Citrobacter	0
2850	Citrobacter	0
2850	Citrobacter	0
2852	Citrobacter	0
2852	Citrobacter	0
2853	Citrobacter	1
2853	Citrobacter	0
2853	Citrobacter	0
2854	Citrobacter	0
2854	Citrobacter	0
2855	Citrobacter	0
2855	Citrobacter	0
2856	Citrobacter	0
2856	Citrobacter	0
2858	Klebsiella pneumoniae	1
2860	Serratia Marcescens	0
2861	Serratia Marcescens	0
2862	Serratia Marcescens	1
2862	Serratia Marcescens	0
2865	Serratia Marcescens	1
2865	Serratia Marcescens	0
2866	Serratia Marcescens	0
2867	Serratia Marcescens	0
2868	Serratia Marcescens	0
2870	Serratia Marcescens	0
2871	Serratia Marcescens	0
2872	Escherichia coli	0
2873	Escherichia coli	0
2874	Escherichia coli	0
2875	Escherichia coli	0
2876	Escherichia coli	0
2877	Escherichia coli	0
2878	Acinetobacter baumannii	0
2879	Acinetobacter baumannii	0
2880	Acinetobacter baumannii	0
2881	Acinetobacter baumannii	0
2882	Acinetobacter baumannii	0
2883	Acinetobacter baumannii	0
2884	Acinetobacter baumannii	0
2885	Acinetobacter baumannii	0
2887	Acinetobacter baumannii	0
2888	Acinetobacter baumannii	0
2889	Acinetobacter baumannii	0
2890	Acinetobacter baumannii	0
