## Supplemental Table 2 for "Mining bacterial NGS data vastly expands the complete genomes of temperate phages"

### Sheet: Sheet1
Strain No.	Scaffold No.	Start Pos.	End Pos.	Method	Category
1320	scaffold00005	4759	44802	biological experiment
1320	scaffold00005	4759	44802	ours	active
1320	scaffold00009	62145	92166	phage finder	phregions
1320	scaffold00011	83932	89115	phage finder	phpico
1320	scaffold00016	5990	13326	phage finder	phpico
1320	scaffold00005	4759	44803	phaster	incomplete
1320	scaffold00011	21640	34468	phaster	incomplete
1320	scaffold00005	8884	40404	phispy
1320	scaffold00005	4082	26284	prophage hunter	active
1320	scaffold00005	4192	57386	prophage hunter	ambigious
1320	scaffold00005	9130	39329	prophinder
1320	scaffold00009	62536	76473	prophinder
1320	scaffold00005	355	50323	VIBRANT
1320	scaffold00011	21640	36244	VIBRANT
1320	scaffold00005	241	59459	virsorter	partial
1320	scaffold00011	16906	38481	virsorter	partial
1320	scaffold00026	104	3898	virsorter	full
1352	scaffold00002	591	42301	biological experiment
1352	scaffold00002	591	42301	ours	active
1352	scaffold00002	1019	23913	phage finder	phregions
1352	scaffold00002	1019	43520	phaster	intact
1352	scaffold00006	60660	77813	phaster	incomplete
1352	scaffold00007	78613	96719	phaster	incomplete
1352	scaffold00002	10659	34647	phispy
1352	scaffold00002	591	42323	prophage hunter	active
1352	scaffold00002	278047	305922	prophage hunter	ambigious
1352	scaffold00006	47277	80587	prophage hunter	ambigious
1352	scaffold00007	77581	94712	prophage hunter	active
1352	scaffold00007	85698	108554	prophage hunter	ambigious
1352	scaffold00002	1019	36507	prophinder
1352	scaffold00006	62428	73992	prophinder
1352	scaffold00002	1019	42239	VIBRANT
1352	scaffold00007	70528	96718	VIBRANT
1352	scaffold00001	498041	508701	virsorter	partial
1352	scaffold00002	34	379780	virsorter	full
1352	scaffold00006	57296	86360	virsorter	partial
1352	scaffold00007	81881	99314	virsorter	partial
1352	scaffold00021	2	4711	virsorter	full
1352	scaffold00023	2668	4266	virsorter	full
1352	scaffold00025	127	3146	virsorter	full
1352	scaffold00026	776	2805	virsorter	full
1365	scaffold00005	57479	102329	biological experiment
1365	scaffold00005	57479	102329	ours	active
1365	scaffold00020	12117	14890	phage finder	phpico
1365	scaffold00033	4364	11100	phage finder	phpico
1365	scaffold00005	57479	102330	phaster	intact
1365	scaffold00004	45072	66122	prophage hunter	ambigious
1365	scaffold00005	46461	64915	prophage hunter	ambigious
1365	scaffold00005	57470	102352	prophage hunter	active
1365	scaffold00011	57407	77352	prophage hunter	ambigious
1365	scaffold00017	260	38045	prophage hunter	ambigious
1365	scaffold00018	17035	37297	prophage hunter	ambigious
1365	scaffold00038	2441	14799	prophage hunter	ambigious
1365	scaffold00005	69697	94185	prophinder
1365	scaffold00005	55976	102115	VIBRANT
1365	scaffold00005	45	103374	virsorter	full
1365	scaffold00020	10553	22265	virsorter	partial
1365	scaffold00065	175	4827	virsorter	full
1365	scaffold00069	3	3707	virsorter	full
1365	scaffold00074	16	3207	virsorter	full
1365	scaffold00077	2	819	virsorter	full
1367	scaffold00001	332597	375899	biological experiment
1367	scaffold00006	75996	91702	biological experiment
1367	scaffold00001	332597	375899	ours	active
1367	scaffold00006	75996	91702	ours	active
1367	scaffold00001	331415	375900	phaster	intact
1367	scaffold00002	72079	93269	phaster	incomplete
1367	scaffold00006	77486	93728	phaster	incomplete
1367	scaffold00001	341333	371490	phispy
1367	scaffold00001	89211	102417	prophage hunter	ambigious
1367	scaffold00001	332597	375921	prophage hunter	active
1367	scaffold00001	639649	660809	prophage hunter	ambigious
1367	scaffold00002	75427	106354	prophage hunter	ambigious
1367	scaffold00006	76884	103512	prophage hunter	ambigious
1367	scaffold00011	3	26929	prophage hunter	ambigious
1367	scaffold00001	334853	375594	prophinder
1367	scaffold00002	80574	104882	prophinder
1367	scaffold00006	80859	93728	prophinder
1367	scaffold00001	331415	373288	VIBRANT
1367	scaffold00006	70518	93727	VIBRANT
1367	scaffold00001	77314	97105	virsorter	partial
1367	scaffold00001	331415	424894	virsorter	partial
1367	scaffold00002	74534	96633	virsorter	partial
1367	scaffold00010	1	25198	virsorter	full
1369	scaffold00001	714058	755557	biological experiment
1369	scaffold00010	21922	61206	biological experiment
1369	scaffold00001	714058	755557	ours	active
1369	scaffold00010	21922	61206	ours	active
1369	scaffold00001	70	10798	phage finder	phmedio
1369	scaffold00005	15	16245	phage finder	phmedio
1369	scaffold00008	2868	21266	phage finder	phregions
1369	scaffold00015	423	12793	phage finder	phmedio
1369	scaffold00001	707163	758564	phaster	intact
1369	scaffold00005	15	33191	phaster	questionable
1369	scaffold00008	163222	186907	phaster	intact
1369	scaffold00010	19259	72817	phaster	intact
1369	scaffold00013	5522	33892	phaster	intact
1369	scaffold00015	1	12934	phaster	incomplete
1369	scaffold00001	707163	743450	phispy
1369	scaffold00001	673	7497	phispy
1369	scaffold00005	15	32529	phispy
1369	scaffold00006	88225	98627	phispy
1369	scaffold00008	165870	186907	phispy
1369	scaffold00010	39546	61093	phispy
1369	scaffold00013	8573	23473	phispy
1369	scaffold00001	704786	721027	prophage hunter	ambigious
1369	scaffold00001	722560	761841	prophage hunter	active
1369	scaffold00002	342696	359622	prophage hunter	ambigious
1369	scaffold00008	18738	33339	prophage hunter	active
1369	scaffold00008	19528	34045	prophage hunter	active
1369	scaffold00013	587	28065	prophage hunter	active
1369	scaffold00001	70	7808	prophinder
1369	scaffold00001	707163	758564	prophinder
1369	scaffold00005	15	32529	prophinder
1369	scaffold00008	22129	32924	prophinder
1369	scaffold00008	169663	183222	prophinder
1369	scaffold00010	30883	61093	prophinder
1369	scaffold00001	70	7807	VIBRANT
1369	scaffold00001	707163	754421	VIBRANT
1369	scaffold00001	793648	810383	VIBRANT
1369	scaffold00005	15	32528	VIBRANT
1369	scaffold00008	19937	34058	VIBRANT
1369	scaffold00008	165870	187610	VIBRANT
1369	scaffold00010	22097	61092	VIBRANT
1369	scaffold00015	1	12975	VIBRANT
1369	scaffold00001	70	23858	virsorter	partial
1369	scaffold00001	699984	781108	virsorter	partial
1369	scaffold00001	787159	810384	virsorter	partial
1369	scaffold00005	15	310516	virsorter	full
1369	scaffold00006	76100	103685	virsorter	partial
1369	scaffold00008	268	187611	virsorter	full
1369	scaffold00010	143	145371	virsorter	full
1369	scaffold00013	3	33892	virsorter	full
1369	scaffold00015	1	12793	virsorter	full
1369	scaffold00017	1572	3028	virsorter	full
1369	scaffold00019	2	2493	virsorter	full
2487	scaffold00011	72192	115760	biological experiment
2487	scaffold00011	72192	115760	ours	active
2487	scaffold00001	46062	90900	phage finder	phregions
2487	scaffold00003	198530	211885	phage finder	phmedio
2487	scaffold00008	27599	42733	phage finder	phmedio
2487	scaffold00011	55687	115730	phage finder	phregions
2487	scaffold00015	91047	127917	phage finder	phregions
2487	scaffold00016	30269	45660	phage finder	phmedio
2487	scaffold00018	94373	114790	phage finder	phregions
2487	scaffold00019	3406	50250	phage finder	phregions
2487	scaffold00021	58749	59932	phage finder	phpico
2487	scaffold00024	4519	25900	phage finder	phregions
2487	scaffold00029	1266	53696	phage finder	phregions
2487	scaffold00036	20	36434	phage finder	phregions
2487	scaffold00045	1510	10475	phage finder	phpico
2487	scaffold00001	50692	93547	phaster	intact
2487	scaffold00001	306477	330428	phaster	intact
2487	scaffold00011	59946	118721	phaster	intact
2487	scaffold00015	91047	127917	phaster	intact
2487	scaffold00019	1	47666	phaster	questionable
2487	scaffold00024	18691	27867	phaster	incomplete
2487	scaffold00029	1266	53696	phaster	questionable
2487	scaffold00036	2	36434	phaster	incomplete
2487	scaffold00043	1	7986	phaster	incomplete
2487	scaffold00001	54303	89398	phispy
2487	scaffold000019	3406	38696	phispy
2487	scaffold000011	92435	115730	phispy
2487	scaffold000015	93556	125015	phispy
2487	scaffold00011	38752	125480	prophage hunter	ambiguous
2487	scaffold00018	88991	105441	prophage hunter	active
2487	scaffold00024	386	36396	prophage hunter	ambiguous
2487	scaffold00024	44100	66023	prophage hunter	ambiguous
2487	scaffold00029	231	17864	prophage hunter	active
2487	scaffold00029	29360	53825	prophage hunter	ambiguous
2487	scaffold00030	24193	49222	prophage hunter	active
2487	scaffold00035	23368	37477	prophage hunter	active
2487	scaffold00036	291	12395	prophage hunter	active
2487	scaffold00036	8601	31031	prophage hunter	ambiguous
2487	scaffold00011	77031	115730	prophinder
2487	scaffold00001	53413	86920	prophinder
2487	scaffold00001	318366	328809	prophinder
2487	scaffold00015	93556	127917	prophinder
2487	scaffold00019	3406	36167	prophinder
2487	scaffold00011	72386	116505	VIRBRANT
2487	scaffold00019	1	38695	VIRBRANT
2487	scaffold00015	92727	125014	VIRBRANT
2487	scaffold00001	51056	89397	VIRBRANT
2487	scaffold00060	869	1589	virsorter	full
2487	scaffold00036	2	36434	virsorter	full
2487	scaffold00029	2	53696	virsorter	full
2487	scaffold00019	1	109477	virsorter	full
2487	scaffold00015	153	158659	virsorter	full
2487	scaffold00011	211	167639	virsorter	full
2487	scaffold00027	2	11799	virsorter	partial
2487	scaffold00001	48435	141868	virsorter	partial
2747	scaffold00006	192784	227003	biological experiment
2747	scaffold00006	192784	227003	ours	active
2747	scaffold00021	8048	18494	phage finder	phmedio
2747	scaffold00033	90	11744	phage finder	phmedio
2747	scaffold00003	83678	128250	phaster	intact
2747	scaffold00004	400349	447584	phaster	intact
2747	scaffold00005	392484	416383	phaster	intact
2747	scaffold00006	192792	233201	phaster	intact
2747	scaffold00011	12480	59376	phaster	intact
2747	scaffold00021	6446	18665	phaster	questionable
2747	scaffold00036	1698	9498	phaster	incomplete
2747	scaffold00048	50	3841	phaster	incomplete
2747	scaffold00003	87023	107281	phispy
2747	scaffold00004	402384	435208	phispy
2747	scaffold00005	386593	399966	phispy
2747	scaffold00006	192878	226494	phispy
2747	scaffold00011	23496	56526	phispy
2747	scaffold00001	53930	72076	prophage hunter	ambiguous
2747	scaffold00003	81124	112712	prophage hunter	active
2747	scaffold00004	255836	276280	prophage hunter	ambiguous
2747	scaffold00004	261053	274994	prophage hunter	active
2747	scaffold00004	400341	445131	prophage hunter	active
2747	scaffold00019	9730	52654	prophage hunter	ambiguous
2747	scaffold00021	7497	18678	prophage hunter	ambiguous
2747	scaffold00024	2190	20073	prophage hunter	ambiguous
2747	scaffold00025	819	21718	prophage hunter	ambiguous
2747	scaffold00028	354	19789	prophage hunter	ambiguous
2747	scaffold00006	192878	226494	prophinder
2747	scaffold00004	402384	444855	prophinder
2747	scaffold00003	83720	128094	prophinder
2747	scaffold00011	23202	46769	prophinder
2747	scaffold00011	23202	56525	VIRBRANT
2747	scaffold00006	192878	226493	VIRBRANT
2747	scaffold00003	77951	131336	VIRBRANT
2747	scaffold00004	400724	442690	VIRBRANT
2747	scaffold00055	845	2391	virsorter	full
2747	scaffold00053	3	3308	virsorter	full
2747	scaffold00045	867	1587	virsorter	full
2747	scaffold00011	18335	63282	virsorter	full
2747	scaffold00006	196503	245931	virsorter	partial
2747	scaffold00004	399407	464580	virsorter	partial
2747	scaffold00003	83720	160160	virsorter	partial
2752	scaffold00002	27035	67935	biological experiment
2752	scaffold00002	27035	67935	ours	active
2752	scaffold00021	11371	15015	phage finder	phpico
2752	scaffold00001	639556	679483	phaster	intact
2752	scaffold00002	17564	70052	phaster	intact
2752	scaffold00003	292833	344631	phaster	intact
2752	scaffold00003	435697	492497	phaster	intact
2752	scaffold00014	41911	65199	phaster	incomplete
2752	scaffold00018	7667	18078	phaster	questionable
2752	scaffold00001	641768	663739	phispy
2752	scaffold00002	38036	66428	phispy
2752	scaffold00003	308185	338064	phispy
2752	scaffold00003	468797	489107	phispy
2752	scaffold00002	27035	67963	prophage hunter	active
2752	scaffold00003	279098	345382	prophage hunter	active
2752	scaffold00003	464385	495051	prophage hunter	active
2752	scaffold00011	1701	20795	prophage hunter	ambiguous
2752	scaffold00011	33944	80101	prophage hunter	ambiguous
2752	scaffold00015	21369	36138	prophage hunter	ambiguous
2752	scaffold00001	639556	678002	prophinder
2752	scaffold00002	27333	62119	prophinder
2752	scaffold00003	451095	487697	prophinder
2752	scaffold00003	294087	345222	prophinder
2752	scaffold00003	447869	498223	VIRBRANT
2752	scaffold00003	294087	341403	VIRBRANT
2752	scaffold00001	626801	679482	VIRBRANT
2752	scaffold00011	37662	83657	VIRBRANT
2752	scaffold00002	27333	70051	VIRBRANT
2752	scaffold00031	1	3898	virsorter	full
2752	scaffold00025	3430	4150	virsorter	full
2752	scaffold00018	1	54128	virsorter	full
2752	scaffold00003	2	575805	virsorter	full
2752	scaffold00002	27333	107290	virsorter	partial
2752	scaffold00001	624542	695949	virsorter	partial
2756	scaffold00003	391177	423603	biological experiment
2756	scaffold00003	391177	423603	ours	active
2756	scaffold00002	692287	714540	phaster	incomplete
2756	scaffold00003	387939	433103	phaster	intact
2756	scaffold00014	42133	57002	phaster	incomplete
2756	scaffold00003	391341	422819	phispy
2756	scaffold00014	6207	12915	phispy
2756	scaffold00003	391177	423650	prophage hunter	ambiguous
2756	scaffold00014	3232	25137	prophage hunter	active
2756	scaffold00003	389099	422819	prophinder
2756	scaffold00003	389099	422818	VIRBRANT
2756	scaffold00020	868	1588	virsorter	full
2756	scaffold00003	389099	450376	virsorter	partial
2756	scaffold00002	697574	711736	virsorter	partial
2769	scaffold00011	19801	75442	biological experiment
2769	scaffold00011	19801	75442	ours	active
2769	scaffold00007	1735	15032	phage finder	phmeido
2769	scaffold00010	136	12662	phage finder	phmedio
2769	scaffold00022	44	10480	phage finder	phmeido
2769	scaffold00003	273299	324459	phaster	intact
2769	scaffold00005	5765	32548	phaster	incomplete
2769	scaffold00007	1735	29611	phaster	incomplete
2769	scaffold00008	184499	219715	phaster	incomplete
2769	scaffold00009	118020	175245	phaster	intact
2769	scaffold00011	6250	41343	phaster	incomplete
2769	scaffold00011	34497	73677	phaster	intact
2769	scaffold00023	8481	16055	phaster	incomplete
2769	scaffold00025	483	6727	phaster	incomplete
2769	scaffold00003	298759	318277	phispy
2769	scaffold00008	195571	217566	phispy
2769	scaffold00009	129847	170070	phispy
2769	scaffold00010	1316	7607	phispy
2769	scaffold00011	42772	58060	phispy
2769	scaffold00003	280274	332124	prophage hunter	active
2769	scaffold00007	414	15412	prophage hunter	ambiguous
2769	scaffold00009	88796	102444	prophage hunter	ambiguous
2769	scaffold00009	118193	175222	prophage hunter	ambiguous
2769	scaffold00011	15922	83590	prophage hunter	ambiguous
2769	scaffold00011	35073	72196	prophinder
2769	scaffold00003	274554	325050	prophinder
2769	scaffold00008	195571	202374	prophinder
2769	scaffold00009	142592	161163	prophinder
2769	scaffold00010	136	12662	prophinder
2769	scaffold00003	274554	321275	VIRBRANT
2769	scaffold00009	126977	175244	VIRBRANT
2769	scaffold00005	27226	38443	VIRBRANT
2769	scaffold00010	136	7892	VIRBRANT
2769	scaffold00008	195571	217565	VIRBRANT
2769	scaffold00011	20002	73676	VIRBRANT
2769	scaffold00029	3	4746	virsorter	full
2769	scaffold00028	3348	4068	virsorter	full
2769	scaffold00011	5496	105978	virsorter	full
2769	scaffold00009	12319	175245	virsorter	full
2769	scaffold00010	136	17824	virsorter	partial
2769	scaffold00008	193096	219715	virsorter	partial
2769	scaffold00003	266592	353645	virsorter	partial
2813	scaffold00003	557792	601080	biological experiment
2813	scaffold00003	557792	601080	ours	active
2813	scaffold00040	262	13593	phage finder	phmedio
2813	scaffold00003	62422	86089	phaster	questionable
2813	scaffold00003	557957	598717	phaster	intact
2813	scaffold00010	3533	27706	phaster	intact
2813	scaffold00014	181127	221415	phaster	intact
2813	scaffold00031	11238	39688	phaster	incomplete
2813	scaffold00039	174	14922	phaster	intact
2813	scaffold00040	8607	14611	phaster	incomplete
2813	scaffold00003	564469	599344	phispy
2813	scaffold00010	6226	21649	phispy
2813	scaffold00014	192123	221415	phispy
2813	scaffold00003	547393	608326	prophage hunter	ambiguous
2813	scaffold00010	2250	47266	prophage hunter	ambiguous
2813	scaffold00014	179792	220965	prophage hunter	active
2813	scaffold00024	26815	46319	prophage hunter	active
2813	scaffold00024	55929	80141	prophage hunter	ambiguous
2813	scaffold00027	975	17025	prophage hunter	active
2813	scaffold00027	6359	27675	prophage hunter	active
2813	scaffold00027	12659	29851	prophage hunter	active
2813	scaffold00033	10446	32770	prophage hunter	active
2813	scaffold00003	62043	69665	prophinder
2813	scaffold00003	557957	591596	prophinder
2813	scaffold00010	6957	27706	prophinder
2813	scaffold00014	187971	220705	prophinder
2813	scaffold00014	179245	221414	VIRBRANT
2813	scaffold00010	3533	27705	VIRBRANT
2813	scaffold00003	557957	600841	VIRBRANT
2813	scaffold00063	72	1192	virsorter	full
2813	scaffold00057	3	3431	virsorter	full
2813	scaffold00056	252	3648	virsorter	full
2813	scaffold00045	675	1266	virsorter	full
2813	scaffold00032	2884	35368	virsorter	full
2813	scaffold00029	2	7830	virsorter	full
2813	scaffold00014	18892	221415	virsorter	full
2813	scaffold00003	67	626698	virsorter	full
2813	scaffold00010	2	44510	virsorter	partial
2853	scaffold00002	265116	307397	biological experiment
2853	scaffold00002	265116	307397	ours	active
2853	scaffold00002	2423	15919	phage finder	phmedio
2853	scaffold00007	23	24754	phage finder	phregions
2853	scaffold00021	75	20045	phage finder	phregions
2853	scaffold00025	369	20382	phage finder	phregions
2853	scaffold00043	161	3931	phage finder	phpico
2853	scaffold00001	208407	236204	phaster	intact
2853	scaffold00002	42	6000	phaster	incomplete
2853	scaffold00002	278614	310606	phaster	questionable
2853	scaffold00002	420996	437215	phaster	intact
2853	scaffold00002	811971	857561	phaster	intact
2853	scaffold00003	1	52621	phaster	intact
2853	scaffold00006	7203	52436	phaster	questionable
2853	scaffold00007	23	59412	phaster	intact
2853	scaffold00007	271580	302347	phaster	questionable
2853	scaffold00011	133102	144990	phaster	incomplete
2853	scaffold00021	75	79110	phaster	questionable
2853	scaffold00022	49371	63522	phaster	incomplete
2853	scaffold00025	1	31520	phaster	intact
2853	scaffold00040	1855	13561	phaster	intact
2853	scaffold00001	215942	239817	phispy
2853	scaffold00002	266374	307292	phispy
2853	scaffold00002	421354	433118	phispy
2853	scaffold00002	826870	857561	phispy
2853	scaffold00003	12045	42200	phispy
2853	scaffold00007	23	36792	phispy
2853	scaffold00025	938	16451	phispy
2853	scaffold00002	265116	307459	prophage hunter	active
2853	scaffold00002	816848	857621	prophage hunter	active
2853	scaffold00003	104	19306	prophage hunter	active
2853	scaffold00003	8573	43727	prophage hunter	active
2853	scaffold00007	112	66697	prophage hunter	ambiguous
2853	scaffold00014	11184	38769	prophage hunter	active
2853	scaffold00014	62127	107181	prophage hunter	ambiguous
2853	scaffold00021	63	12728	prophage hunter	ambiguous
2853	scaffold00021	25851	57319	prophage hunter	ambiguous
2853	scaffold00025	201	35339	prophage hunter	active
2853	scaffold00027	3755	15210	prophage hunter	ambiguous
2853	scaffold00027	7579	22732	prophage hunter	active
2853	scaffold00028	5956	32629	prophage hunter	ambiguous
2853	scaffold00028	20062	37254	prophage hunter	active
2853	scaffold00042	182	10277	prophage hunter	ambiguous
2853	scaffold00002	286216	307292	prophinder
2853	scaffold00002	421071	433118	prophinder
2853	scaffold00002	817165	857561	prophinder
2853	scaffold00001	210053	236204	prophinder
2853	scaffold00003	420	42200	prophinder
2853	scaffold00007	279135	296275	prophinder
2853	scaffold00007	23	35867	prophinder
2853	scaffold00003	420	42199	VIRBRANT
2853	scaffold00014	1748	38590	VIRBRANT
2853	scaffold00011	129104	144208	VIRBRANT
2853	scaffold00002	13729	19197	VIRBRANT
2853	scaffold00002	265627	306271	VIRBRANT
2853	scaffold00002	471563	498310	VIRBRANT
2853	scaffold00002	817165	857560	VIRBRANT
2853	scaffold00007	23	44693	VIRBRANT
2853	scaffold00007	279135	295348	VIRBRANT
2853	scaffold00025	369	31519	VIRBRANT
2853	scaffold00001	210053	242633	VIRBRANT
2853	scaffold00084	282	627	virsorter	full
2853	scaffold00080	12	1129	virsorter	full
2853	scaffold00063	675	1551	virsorter	full
2853	scaffold00062	1001	1799	virsorter	full
2853	scaffold00058	1	2695	virsorter	full
2853	scaffold00056	2	3404	virsorter	full
2853	scaffold00025	1	66823	virsorter	full
2853	scaffold00021	75	80228	virsorter	full
2853	scaffold00020	3	3062	virsorter	full
2853	scaffold00014	68	128544	virsorter	full
2853	scaffold00007	23	314627	virsorter	full
2853	scaffold00032	13074	25733	virsorter	partial
2853	scaffold00003	1	101400	virsorter	partial
2853	scaffold00002	803246	951854	virsorter	partial
2853	scaffold00002	257771	321966	virsorter	partial
2853	scaffold00002	460231	520369	virsorter	partial
2853	scaffold00002	413906	440094	virsorter	partial
2853	scaffold00001	201041	242634	virsorter	partial
2858	scaffold00017	53773	106393	biological experiment
2858	scaffold00017	53773	106393	ours	active
2858	scaffold00017	55587	100946	phaster	intact
2858	scaffold00017	71162	95521	phispy
2858	scaffold00001	1183	12366	prophage hunter	ambiguous
2858	scaffold00029	4208	15111	prophage hunter	ambiguous
2858	scaffold00029	1348	22698	prophage hunter	ambiguous
2858	scaffold00031	27757	46333	prophage hunter	active
2858	scaffold00017	57068	87100	prophinder
2858	scaffold00017	55587	104833	VIRBRANT
2858	scaffold00053	102	588	virsorter	full
2858	scaffold00043	2	2889	virsorter	full
2858	scaffold00042	1	2968	virsorter	full
2858	scaffold00037	865	1585	virsorter	full
2858	scaffold00028	1	739	virsorter	full
2858	scaffold00017	1105	125970	virsorter	full
2858	scaffold00029	650	14375	virsorter	partial
2862	scaffold00003	696839	741402	biological experiment
2862	scaffold00003	696839	741402	ours	active
2862	scaffold00028	8295	19682	phage finder	phmedio
2862	scaffold00003	696283	741403	phaster	intact
2862	scaffold00013	137053	161532	phaster	incomplete
2862	scaffold00024	2	7500	phaster	incomplete
2862	scaffold00028	4403	19006	phaster	incomplete
2862	scaffold00003	697998	737353	phispy
2862	scaffold00003	671853	746526	prophage hunter	ambiguous
2862	scaffold00003	1911808	1937488	prophage hunter	ambiguous
2862	scaffold00003	696283	741229	prophinder
2862	scaffold00003	696941	741228	VIRBRANT
2862	scaffold00036	33	1980	virsorter	full
2862	scaffold00003	711654	761988	virsorter	partial
2865	scaffold00001	1666105	1710668	biological experiment
2865	scaffold00001	1666105	1710668	ours	active
2865	scaffold00024	34	10442	phage finder	phmedio
2865	scaffold00028	8295	19682	phage finder	phmedio
2865	scaffold00001	1665034	1711261	phaster	intact
2865	scaffold00007	183520	207999	phaster	incomplete
2865	scaffold00024	3004	10502	phaster	incomplete
2865	scaffold00028	4403	19006	phaster	incomplete
2865	scaffold00001	1670971	1709546	phispy
2865	scaffold00001	1666315	1711261	prophinder
2865	scaffold00001	1666315	1710602	VIRBRANT
2865	scaffold00019	39	1986	virsorter	full
2865	scaffold00001	1661501	1735460	virsorter	partial
2867	scaffold00001	470056	495736	prophage hunter	ambiguous
2867	scaffold00001	1654266	1717174	prophage hunter	ambiguous
2867	scaffold00022	18251	37310	prophage hunter	ambiguous
