## Supplemental Table 3 for "Mining bacterial NGS data vastly expands the complete genomes of temperate phages"

### Sheet: Sheet1
Extended Data Table 3. Calculation time and memory requirement of the offline tools. The system used in this comparison is Linux Ubuntu 14.04.6 LTS, 755G RAM, 80x 2.0GHz Intel Xeon E7-4820 20-core. The number in the table header represents the bacterium NO. PHASTER, Prophinder, Prophage Hunter, and Prophage finder (currently out of maintenance) are web-based tools, therefore they are not consider…
METHOD	CALCULATION TIME (seconds)																MEMORY (MB)																METHOD FEATURE
	1320	1352	1365	1367	1369	2813	2858	2865	2752	2747	2487	2756	2769	2853	2862		1320	1352	1365	1367	1369	2813	2858	2865	2752	2747	2487	2756	2769	2853	2862			Boundary Identification
OUR METHOD	1121.52	1316.08	1168.33	1202.69	1785.73	914.73	602.17	929.44	1269.08	1099.46	1068.27	983.63	1233.63	1503.26	909.67		1612.38	1162	1088.52	974	1672	278.562	192.797	363.039	459.867	621.961	371.98	700.391	567.539	619.367	231.551		Repeated sequence and HTS data
VIRSORTER	1950	2211	2041	2120	2476	2940	3180	4620	3900	4200	4140	3480	3660	3000	3300		354	354	354	354	354	355.16	355.105	355.699	355.914	355.32	355.219	355.355	355.355	355.457	355.633		Repeated sequence
VIBRANT	604	651	577	600	789	1192	1095	1236	1439	1258	1095	1153	1269	1165	1202		170	179	183	180	181	227.9	256	195.2	193.6	193.4	193.2	193.7	182.7	154	194.8		---
PHISPY	225	237	229	230	226	239	227	242	229	274	289	225	230	233	289		459	461	395	426	475	560	57	578	583	576	566	568	575	574	576		---
PHAGEFINDER	763	589	571	473	641	863	849	767	881	885	924	775	829	972	803		27	27	27	27	27	27	27	27	27	27	27	27	27	27	27		---
